# Regulation of human trophoblast gene expression by endogenous retroviruses

**DOI:** 10.1101/2022.04.26.489485

**Authors:** Jennifer M. Frost, Samuele M. Amante, Hiroaki Okae, Eleri M. Jones, Brogan Ashley, Rohan M. Lewis, Jane K. Cleal, Matthew P. Caley, Takahiro Arima, Tania Maffucci, Miguel R. Branco

## Abstract

The placenta is a fast-evolving organ with large morphological and histological differences across eutherians, but the genetic changes driving placental evolution have not been fully elucidated. Transposable elements, through their capacity to quickly generate genetic variation and affect host gene regulation, may have helped to define species-specific trophoblast gene expression programmes. Here, we assessed the contribution of transposable elements to human trophoblast gene expression as enhancers or promoters. Using epigenomic data from primary human trophoblast and trophoblast stem cell lines, we identified multiple endogenous retrovirus families with regulatory potential that lie close to genes with preferential expression in trophoblast. These largely primate-specific elements are associated with inter-species gene expression differences, and are bound by transcription factors with key roles in placental development. Using genetic editing we demonstrated that several elements act as transcriptional enhancers of important placental genes, such as *CSF1R* and *PSG5*. We also identified an LTR10A element that regulates *ENG* expression, affecting secretion of soluble ENG, with potential implications for preeclampsia. Our data show that transposons have made important contributions to human trophoblast gene regulation, and suggest that their activity may affect pregnancy outcomes.
