## Supplementary Table S1 for "Regulation of human trophoblast gene expression by endogenous retroviruses"

### Sheet: k27ac_families
Supplementary Table S1 - TE families enriched for H3K27ac-marked elements in hTSCs. Enrichment values are shown for each cell type and histone modification, together with p values from the permutation test and number of TEs overlapped with peaks. Placenta-specific TE families that were further analysed are higlighted in blue.
				hTSC_CutTag_H3K27ac			hTSC_CutTag_H3K4me1			hTSC_CutTag_H3K4me3			hTSC_ChIP_H3K27ac			hTSC_ChIP_H3K4me3			Cytotrophoblast_H3K27ac			Cytotrophoblast_H3K4me3			CT29_hTSC_H3K9me3			CT27_hTSC_H3K27me3
repname	classification	clade	total.copies	enrichment	pval	overlap	enrichment	pval	overlap	enrichment	pval	overlap	enrichment	pval	overlap	enrichment	pval	overlap	enrichment	pval	overlap	enrichment	pval	overlap	enrichment	pval	overlap	enrichment	pval	overlap
Harlequin-int	ERV1	Primates	590	3.446	0	47	1.6739	0.004	96	2.80725	0	50	4.29553	0	30	2.92265	0	45	2.00912	0.004	52	1.78126	0.05	30	2.84558	0	166	0.105574	0	4
HERVE_a-int	ERV1	Catarrhini	190	3.71747	0.002	17	1.70931	0.036	32	2.28348	0.044	14	4.44444	0	11	3.27392	0	18	2.0132	0.03	18	2.55537	0.008	15	3.67958	0	74	1.7772	0.066	22
HERVIP10F-int	ERV1	Catarrhini	327	3.9341	0	32	1.85339	0.002	58	2.39856	0.03	24	4.14508	0	16	1.72692	0.16	15	2.14281	0.014	31	1.07677	0.874	10	5.00432	0	162	0.332668	0.056	7
HERVK3-int	ERV2	Catarrhini	368	2.87732	0.03	22	2.36526	0	75	2.52101	0.038	24	5.01179	0.002	17	2.90955	0.002	23	3.06913	0.002	40	3.58466	0	30	3.85156	0	115	1.08388	0.782	23
LTR10A	ERV1	Catarrhini	327	11.9352	0	84	2.03573	0	58	3.95068	0	33	30.5439	0	73	2.02566	0.096	12	10.0463	0	102	2.84091	0.01	17	7.5921	0	183	0.261534	0.002	5
LTR10F	ERV1	Catarrhini	450	3.00993	0.004	30	1.93751	0	79	1.03181	0.928	12	5.19931	0	18	1.28987	0.496	11	2.73243	0	40	0.467508	0.19	4	4.1049	0	139	0.691462	0.246	19
LTR23	ERV1	Primates	878	2.54049	0	48	2.61497	0	201	2.14318	0.002	47	2.9427	0.002	17	1.64406	0.07	24	3.75984	0	96	1.76295	0.05	26	1.40389	0.012	85	0.385201	0	20
LTR24B	ERV1	Primates	462	2.41419	0.008	23	1.89585	0	75	1.89068	0.048	22	5.67286	0	18	1.13236	0.832	9	2.92869	0	40	1.74694	0.146	14	0.618927	0.076	20	0.782852	0.424	21
LTR26C	ERV1	Homo sapiens	316	3.15268	0	21	2.40947	0	69	2.20778	0.034	18	4.83729	0	11	1.05116	0.956	6	3.83258	0	38	1.20254	0.74	7	2.30255	0	53	1.1849	0.582	23
LTR29	ERV1	Simiiformes	730	2.18368	0.002	35	2.43276	0	160	0.92306	0.894	17	2.90923	0	15	1.63297	0.11	21	2.70067	0	61	0.927931	0.982	12	1.63185	0	85	0.455436	0.002	20
LTR2B	ERV1	Hominoidea	354	5.98404	0	45	2.5474	0	79	3.0929	0	28	12.1906	0	33	4.6875	0	30	5.1053	0	56	4.61653	0	31	1.94719	0	50	0.384264	0.004	8
LTR34	ERV1	Primates	271	2.5983	0.018	15	1.95394	0	47	1.716	0.206	12	4.75737	0.002	10	1.82408	0.196	9	2.91409	0	25	0.597372	0.636	3	2.83202	0	57	0.977457	1	16
LTR3A	ERV2	Catarrhini	179	4.6033	0	17	3.41121	0	53	2.89339	0.01	13	7.72201	0	10	3.68437	0	12	5.59701	0	30	3.3763	0.004	11	2.88432	0	37	0.760601	0.598	8
LTR7C	ERV1	Catarrhini	332	4.26351	0	31	2.89362	0	85	2.81459	0.036	24	7.30519	0.006	18	3.63951	0.012	21	2.98939	0.004	31	1.32406	0.52	8	4.87885	0	119	0.451354	0.016	9
LTR8	ERV1	Simiiformes	3504	2.06897	0	159	2.31655	0	727	1.48298	0	135	3.58304	0	97	1.61591	0	105	2.24357	0	252	1.64794	0	110	3.16987	0	834	0.531015	0	112
LTR8B	ERV1	Simiiformes	1644	2.1201	0.002	77	1.54784	0	231	0.797691	0.338	34	4.01049	0	52	0.669579	0.156	21	3.13705	0	170	0.92908	0.83	30	4.33427	0	545	0.503312	0	50
MER11D	ERV2	Hominoidea	267	3.32889	0	20	3.01578	0	73	0.410509	0.158	3	5.43024	0	13	1.61204	0.264	9	9.67974	0	94	10.6128	0	62	5.86134	0	128	0.0620617	0	1
MER21A	ERV3	Primates	2062	3.77333	0	169	2.51596	0	459	1.247	0.206	66	5.35493	0	82	1.34037	0.168	50	3.01669	0	194	1.12486	0.582	43	0.736274	0.002	111	0.657622	0.002	81
MER31A	ERV1	Euarchontoglires	1379	2.20308	0	66	2.3826	0	289	1.58328	0.01	55	3.97189	0	39	1.79556	0.006	43	2.49311	0	105	1.47227	0.044	36	1.23474	0.04	122	0.992888	0.986	80
MER39	ERV1	Primates	3390	2.09389	0	155	1.65492	0	499	0.648381	0.004	56	3.29993	0	81	0.733187	0.082	44	2.55826	0	266	0.907676	0.568	56	0.902899	0.226	221	0.891047	0.226	182
MER39B	ERV1	Primates	1222	2.7214	0	72	2.53885	0	272	0.967742	0.99	30	5.88039	0	53	1.79517	0.004	39	4.80947	0	182	2.47458	0	55	1.43701	0	128	0.786283	0.16	57
MER41A	ERV1	Primates	2640	2.7375	0	158	2.55001	0	600	1.25409	0.098	85	4.47427	0	88	1.02273	0.908	49	3.24977	0	269	1.59751	0	78	1.65892	0	324	0.640957	0	102
MER41B	ERV1	Primates	2941	3.37495	0	213	2.49303	0	643	1.07127	0.608	80	6.57339	0	140	0.919241	0.706	48	3.53539	0	322	1.446	0.004	78	1.67946	0	356	0.568756	0	99
MER41C	ERV1	Primates	863	2.97685	0	54	2.83107	0	210	1.59079	0.044	34	5.76174	0	34	2.30009	0.002	34	4.25466	0	110	3.22169	0	48	2.3005	0	138	0.806614	0.308	40
MER4B	ERV1	Primates	1788	2.15138	0	82	2.39268	0	372	1.37539	0.048	62	2.66484	0	35	0.874099	0.596	28	2.43669	0	135	1.0369	0.89	34	1.8506	0	241	0.790454	0.066	83
MER4D1	ERV1	Primates	1595	2.36107	0	80	2.18809	0	303	1.44164	0.056	58	3.61515	0	44	1.53012	0.05	44	2.57043	0	127	1.00053	0.976	30	1.46773	0	172	0.45075	0	42
MER61D	ERV1	Simiiformes	269	3.11419	0	18	2.21943	0	53	1.15624	0.798	8	11.2532	0	22	2.13584	0.076	10	3.40467	0	28	3.02419	0	15	4.45204	0	86	0.126494	0	2
MER61E	ERV1	Simiiformes	320	4.80489	0	33	2.37182	0	68	0.485437	0.232	4	15.4221	0	38	0.524017	0.418	3	3.29243	0	33	1.17627	0.766	7	6.52432	0	154	0.0518699	0	1
MSR1	Satellite	Primates	445	2.85473	0.002	27	1.54671	0.014	60	8.97698	0	101	3.76176	0	12	6.97185	0	53	2.57967	0	34	5.87634	0	46	0.54116	0.026	17	0.971931	1	25
