## Supplementary Table S2 for "Regulation of human trophoblast gene expression by endogenous retroviruses"

### Sheet: TE_transcripts
Supplementary Table S2 - ERVs overlapping transcriptional start sites in primary cytotrophoblast. Expression values of the associated gene in four independent cytotrophoblast samples are shown. Pubmed IDs refer to papers where the identified promoter activity had already been described.
			Expression (FPKM)
TE	gene	strand	cyto 1	cyto 2	cyto 3	cyto 4	Notes
chr1_113103156_113103607_MER31A	LRIG2	+	NA	0.420329	NA	NA
chr1_26268832_26269405_LTR10A	CEP85	+	NA	NA	NA	0.230309
chr1_89952738_89953657_LTR8B	NA	+	NA	1.6786	NA	NA
chr11_111880293_111880813_MER41A	C11orf1	+	NA	NA	NA	0.037216
chr13_20439857_20440379_MER39	CRYL1	-	0.183106	0.10272	0.076358	0.094849
chr14_69811463_69811900_LTR3A	NA	+	13.4512	5.61063	10.8909	3.9732	Proviral HERV-K3
chr15_34154710_34155010_LTR10A	KATNBL1	-	0.64855	0.071848	0.063756	0.321441
chr15_47338779_47339538_MER21A	SEMA6D	+	NA	NA	1.11282	1.20981
chr15_51338476_51338990_MER21A	CYP19A1	-	9.76264	6.36121	7.87153	5.32426	PMID: 14550626
chr15_98890161_98890677_MER41A	IGF1R	+	1.15472	0.477561	NA	NA
chr17_77087688_77088029_MER41A	SNHG20	+	NA	0.002354	0.003538	0.006967
chr18_74500667_74501145_LTR2B	CNDP2	+	0.128406	0.026342	0.024649	0.600332
chr18_79915932_79915983_MER21A	SLC66A2	-	NA	1.39723	0.518028	0.844729
chr19_46202976_46203386_LTR7C	IGFL2-AS1	-	0.036985	NA	0.012601	NA
chr19_57820086_57820814_LTR8	NA	+	1.1845	NA	1.56551	NA
chr3_155022892_155023770_MER21A	MME	+	NA	17.5696	NA	NA
chr3_187021812_187022350_MER21A	ST6GAL1	+	1.16281	NA	0.831859	NA	PMID: 8724135
chr3_42809253_42809581_MER39	ACKR2	+	1.62591	2.2097	2.75502	3.84084
chr3_42809253_42809581_MER39	RP11-141M3.6	+	0.713228	NA	NA	NA
chr4_1739326_1739385_LTR10A	TACC3	+	0.036782	0.087954	0.033882	0.031639
chr6_22302484_22302981_MER39	PRL	-	0.343518	NA	NA	NA	PMID: 22733751
chr6_87213284_87213856_LTR10A	ZNF292	+	NA	NA	NA	1.94874
chr7_106774627_106775270_MER41B	LINC02577	+	NA	0.932105	0.383513	NA
chr7_106774627_106775270_MER41B	NA	+	1.56728	NA	NA	NA
chr7_137268352_137268846_LTR2B	PTN	-	4.4641	NA	3.34342	3.80328	PMID: 8962128
chr7_55906119_55906259_LTR23	ZNF713	+	0.174398	NA	1.03567	0.098526
chr7_7266428_7267063_MER41B	AC005532.5	+	3.08449	NA	1.3842	4.6744
chr8_102871928_102872716_MER21A	AZIN1	-	0.20577	NA	0.227258	NA
chr9_129338482_129338896_MER41C	LINC01503	+	0.10233	NA	NA	0.737266
chrX_10589853_10590340_LTR2B	MID1	-	0.54496	NA	NA	NA	PMID: 12411602
chrX_10589853_10590340_LTR2B	NA	-	NA	NA	NA	1.07864	Proviral HERV-E
chrX_5726184_5726882_LTR8	RP11-733O18.1	-	1.45791	1.61241	2.13361	0.5947
