## Supplementary Table S3 for "Regulation of human trophoblast gene expression by endogenous retroviruses"

### Sheet: covergent_TEs
Supplementary Table S3 - Putative cases of convergent co-option of regulatory TEs between human and mouse. H3K27ac-enriched ERVs within 50kb of the same gene in both species were selected. Details of the TEs and associated genes are shown for both species, including expression in trophoblast cells.
Human (hg38)															Mouse (mm10)
id	symbol	chromosome	start	end	strand	hTSC expr	SynT expr	EVT expr	TE name	TE chr	TE start	TE end	TE strand	distance	id	symbol	chromosome	start	end	strand	mTSC expr	TE name	TE chr	TE start	TE end	TE strand	distance
ENSG00000143036	SLC44A3	chr1	94820342	94895246	+	2.19047	-2.68661	-4.19565	MER41A	chr1	94857784	94857809	+	37442	ENSMUSG00000039865	Slc44a3	chr3	121459529	121532344	-	2.38444	RLTR13D5	chr3	121538178	121538595	+	5834
ENSG00000138119	MYOF	chr10	93306429	93482317	-	5.35522	4.16661	4.78699	MER31A	chr10	93437918	93438368	+	43949	ENSMUSG00000048612	Myof	chr19	37899036	38043577	-	5.18392	RLTR13B3	chr19	38067704	38068565	-	24127
ENSG00000151365	THRSP	chr11	78063861	78068351	+	-3.69479	-1.15649	-4.6435	LTR7C	chr11	78080836	78081299	+	16975	ENSMUSG00000035686	Thrsp	chr7	97412938	97417730	-	-4.64126	RLTR13B3	chr7	97463007	97463942	+	45277
ENSG00000151364	KCTD14	chr11	78015715	78080219	-	4.82257	3.92347	3.41182	LTR7C	chr11	78080836	78081299	+	617	ENSMUSG00000051727	Kctd14	chr7	97451334	97459553	+	1.23923	RLTR13B3	chr7	97463007	97463942	+	11673
ENSG00000060982	BCAT1	chr12	24810022	24949459	-	5.84867	-3.79083	0.9102	LTR23	chr12	24946317	24946732	-	2727	ENSMUSG00000030268	Bcat1	chr6	144993835	145076184	-	4.46184	RLTR13B1	chr6	145071193	145071473	+	4711
ENSG00000196935	SRGAP1	chr12	63844293	64162221	+	-0.761528	-4.31668	-2.02986	MER21A	chr12	63885066	63885870	-	40773	ENSMUSG00000020121	Srgap1	chr10	121780991	122047315	-	1.83748	RLTR13B1	chr10	122012552	122013424	+	33891
ENSG00000216588	IGSF23	chr19	44613630	44636781	+	-3.89311	-5.20725	-4.84182	MER41B	chr19	44592439	44592985	+	20645	ENSMUSG00000040498	2210010C17Rik	chr7	19937305	19950743	-	-4.0587	RLTR13B3	chr7	19972226	19973128	-	21483
ENSG00000172086	KRCC1	chr2	88027205	88055729	-	1.52268	2.64683	3.24299	MER41B	chr2	88017988	88018599	-	37130	ENSMUSG00000053012	Krcc1	chr6	71272019	71285318	+	3.94349	RLTR13B1	chr6	71266938	71267821	+	4198
ENSG00000181061	HIGD1A	chr3	42757177	42804531	-	6.84046	4.6058	6.30646	MER41A	chr3	42807605	42808178	-	3074	ENSMUSG00000038412	Higd1a	chr9	121848560	121858000	-	3.5318	RLTR13D5	chr9	121834618	121835639	+	22361
ENSG00000179059	ZFP42	chr4	187995771	188005050	+	5.68984	1.80445	4.82953	MER39	chr4	188021705	188022249	-	25934	ENSMUSG00000051176	Zfp42	chr8	43295068	43307009	-	5.94402	RLTR13D5	chr8	43267814	43268806	+	38203
ENSG00000204713	TRIM27	chr6	28903002	28923989	-	-6.46083	-7.77497	-7.40954	MER41A	chr6	28925264	28925331	-	1275	ENSMUSG00000021326	Trim27	chr13	21179445	21194724	+	5.30486	RLTR13B3	chr13	21137959	21138887	+	40558
ENSG00000160932	LY6E	chr8	143017982	143023832	+	-3.71189	-6.17804	1.10758	MER21A	chr8	143016988	143017196	+	786	ENSMUSG00000022587	Ly6e	chr15	74955051	74959905	+	5.20813	RLTR13B1	chr15	75003703	75004553	+	48652
