## Supplementary Table S4 for "Regulation of human trophoblast gene expression by endogenous retroviruses"

### Sheet: Sheet1
	Supplementary Table S4 - Details of lentiviral CRISPR deletions. Coordinates of each excision are shown, along with genotyping qPCR results to measure the percentage of ERV excision in the cell population. Reference names refer to different combinations of sgRNAs for the same target.
	LTR Family	Gene of interest	Excision coordinates	Reference name	hTSC line	Passage at infection	Excised alleles in pool (%)
	MER41B	TWIST	chr7:19079654-19081163	N/A	CT27	P30	34
					BTS5	P23	49
					CT29	P22	39
	LTR8B	PSG5	chr19:43181991-43182765	PSG54	BTS5	P27	31
			chr19:43181991-43182892	PSG56	BTS5	P27	31
	MER41B	ADAM9	chr8:39004511-39005262	ADAM77	CT29	P22	25
			chr8:39004613-39005216	ADAM87	CT29	P22	29
	LTR10A	CSF1R	chr5:150109873-150110566	N/A	BTS5	P27	77
	N/A	NON-LTR ENG	chr9:127850828-127852229	N/A	BTS5	P24	42
	LTR10A	ENG	chr9:127848685-127849299	ENG21	BTS5	P23	60.6751
						P24	67
						p35	33
					CT27	P42	49
			chr9:127848684-127849558	ENG22	BTS5	P23	68.3695
						P24	58.7454
						P29	75.5602
						P27	38
					CT27	P42	65
			chr9:127848791-127849299	ENG11	CT27	P42	62
