## Supplementary Table S5 for "Regulation of human trophoblast gene expression by endogenous retroviruses"

### Sheet: Sheet1
Supplementary Table S5 - List of primers used in this study.
Expression(qRT-PCR)	Primer 5'-3'		Differentiation expression (qRT-PCR; Okae et al., )	Primer 5'-3'		Genotyping (qPCR)	Primer 5'-3'
ADAM9_RT_ex1_F	GAGAGGAACCTGCGGAATCG					ADAM9_doseCONT_F	GAAAATGGAGGACAGGAAAGGG
ADAM9_RT_ex2_F	CAACAGACCTCACATCTTTC		hCGb_RT_F	CAGCATCCTATCACCTCCTGGT		ADAM9_doseCONT_R	CCTCTTGTTTATTCTGAGCTGC
ADAM9_RT_ex2_R	GAAAGATGTGAGGTCTGTTG		hCGb_RT_R	CTGGAACATCTCCATCCTTGGT		ADAM9_doseLTR_F	CCAAAACCAAGACTGCGAGG
ADAM9_RT_ex3_R	GCTCTTTTCCTTCAGCCTG		SDC1_RT_F	CTATTCCCACGTCTCCAGAACC		ADAM9_doseLTR_R	GGTAACTTCTGGGCATTGCC
ADAM9_RT_ex7F	CTGTTCATTGTCGTAGACAAGG		SDC1_RT_R	GGACTACAGCCTCTCCCTCCTT		CSF1R_dose_CONT_F1	ACACTGACCAGATGATCTTGG
ADAM9_RT_ex8R	CCAAGTAGTTTGCCAGGAGAATC		CSH1/2_RT_F	CATGACTCCCAGACCTCCTTCT		CSF1R_dose_CONT_R1	CATAATGAATTGGGGAGCTCC
AK1_RT_F	GGCTTCCTGATTGATGGCTACC		CSH1/2_RT_R	ATTTCTGTTGCGTTTCCTCCAT		CSF1R_dose_LTR_F	CCTGTTCGTATCCACCTTTCC
AK1_RT_R	CCTGCGTCCACATACAGCAGC		TP63_RT_F	AGAAACGAAGATCCCCAGATGA		CSF1R_dose_LTR_R	CCTCTACTGCTGCATTGTTCC
CSF1R_placenta_RTF	GAGGAAGCGGAGGGAACTGC		TP63_RT_R	CTGTTGCTGTTGCCTGTACGTT		ENG_dose_contF	GGAAGATACGTTTCAACAAGG
CSF1R_placenta_RTR	GGACACTGGACACACGTTCC		TEAD4_RT_F	CAGGTGGTGGAGAAAGTTGAGA		ENG_dose_contR	GATGCTGGGAAACCTGTGAGG
CSF1Rall_RTF	GGCAACTACTCCTGCGTGG		TEAD4_RT_R	GTGCTTGAGCTTGTGGATGAAG		ENG_dose_LTRF	CATCCACTTCCACTGGATACAG
CSF1Rall_RTR	CCATGACTTTGAGGTTGAGC		HLA-G_RT_F	CCACCACCCTGTCTTTGACTAT		ENG_dose_LTRR	GTTTACTGAAACCATGAGGAAG
ENG_comEX2_RTFin	GTCACAATGGACTGTTTCTGC		HLA-G_RT_R	ACGTCCTGGGTCTGGTCCT		Non-LTR_ENG_doseCONT_F	TCTCTGCTCTCGGTGTGATC
ENG_com_RTR	GGCTGGAATGTAGGCCAAGTG		MMP2_RT_F	TGGCACCCATTTACACCTACAC		Non-LTR_ENG_doseCONT_R	CTTCAAGCCACCAACTCACC
ENG_ISO1_2_RTRout	CCACTGGACACAGGATAAGG		MMP2_RT_R	ATGTCAGGAGAGGCCCCATAGA		Non-LTR_ENG_doseLTR_F	CTTGATCTCGGCTCATCACA
ENG_ISO1_2_RTR	CACGTGGACAGCATGGACC					Non-LTR_ENG_doseLTR_R	GACCAACATGGCAAAACCTT
ENG_Var3_RTRout	CAGAGAGGTTAGGCTTCTGC					PSG5_dose_CONT_F	TAGCTGGGACTACAGGCATCC
ENG_Var3_RTRin	GGATTTGATCCAGGCCATCTG					PSG5_dose_CONT_R	AAATCCCTCAGAGATGGCTGG
ENG_Var3_RTFin	ACGCAGCCCTTCGAGACCTG					PSG5_dose_LTR_F	CCTACCTGGAGGCAGATTCG
FPGS_RT_F	GTGCCTTCACGGAATGTATCC					PSG5_dose_LTR_R	GCCAAACAGGAGGACAGAGG
FPGS_RT_R	TGAAGAGCTCAGGACTGATGG					TWIST_dose_CONT_F	TGAGTTAGAGCATTGCAGCC
GAPDH_RT_F	AGCCACATCGCTCAGAACAC					TWIST_dose_CONT_R	ATTAGTTTGGCTGAGGGATGG
GAPDH_RT_R	GCCCAATACGACCAAATCC					TWIST_dose_LTR_F	CTTGTGTGAGATCCAAGAACC
GNGT1_RT_F	GAAGTGACACTGGAAAGAATGC					TWIST_dose_LTR_R	CTTCTCAGGCTTCTCTTTAGG
GNGT1_RTR	CTCCTTTGAGCTCCTTGAAGG
GNGT1_Big_RTF	CTTGGCTCCTCCACAAGTAAG
GNGT1_Big_RTR	GTCCTTTTCTGTCAGGTCCTC
HTRA4_RT_F	GTGGTTGAAGGAACAGCTGC
HTRA4_RT_R	CGAAGAACAGCCATGGAAAGG
PSG5_var3-6_RTF	CTCCTTAATCCAATATAGCAGC
PSG5_var3-6_RTR	GTCCTTGTCAGAGTCTTTTCC
TM2D2_RT_F	ATTGAGTGTGCCAGTCCTAGG
TM2D2_RT_R	CTGCAGTGCCAGTGTGTCC
TWIST_ESTex3_RTF	CCTCTGGAAGTCATCTCCAC
TWIST_ESTex2_RTR	GTACACCAGGATGGAGCTGG
TWIST_iso2_RTF	CAGCTCCATCCTGGTGTACC
TWIST_iso2_RTR	CCTTCTCTGGAAACAATGAC
ACTB_RT_F	GCCAACACAGTGCTGTCTGG
ACTB_RT_R	GGAGCAATGATCTTGATCTTC
MMP14_RT_F	GTGGTCTCGGACCATGTCTCC
MMP14_RT_R	CAGGTAGCCATATTGCTGTAGC
NOS3_RT_F	AGGCGACAATCCTGTATGGC
NOS3_RT_R	TTCGAGGGACACCACGTCAT
