## Supplementary Table S6 for "Regulation of human trophoblast gene expression by endogenous retroviruses"

### Sheet: Sheet1
Supplementary Table S6 - Details of sgRNAs used in this study.
Name	Sequence	Specificity Score	Efficiency Score	Rev Comp	F 5'	F 3'	R 5'	R 3'	Forward Oligo	Reverse Oligo
ADAM9_5_53_87	AAGATACCCTATAGTTAGGC	87	53	GCCTAACTATAGGGTATCTT	CACCG		AAAC	C	CACCGAAGATACCCTATAGTTAGGC	AAACGCCTAACTATAGGGTATCTTC
ADAM9_5_61_77	CACACAACGTCATTATGCTG	77	61	CAGCATAATGACGTTGTGTG	CACCG		AAAC	C	CACCGCACACAACGTCATTATGCTG	AAACCAGCATAATGACGTTGTGTGC
ADAM9_3_72_76	CTACTCCACGAGCAGAACAG	76	72	CTGTTCTGCTCGTGGAGTAG	CACCG		AAAC	C	CACCGCTACTCCACGAGCAGAACAG	AAACCTGTTCTGCTCGTGGAGTAGC
ADAM9_3_50_73	CAAGATTACATATGCTGGCC	73	50	GGCCAGCATATGTAATCTTG	CACCG		AAAC	C	CACCGCAAGATTACATATGCTGGCC	AAACGGCCAGCATATGTAATCTTGC
CSF1R_3_85	GGGCATACTCATAGGTCCAT	85.3491	58.5206	ATGGACCTATGAGTATGCCC	CACCG		AAAC	C	CACCGGGGCATACTCATAGGTCCAT	AAACATGGACCTATGAGTATGCCCC
CSF1R_3_80	GCGAGAGCACACCTTGACAG	80.6567	73.7671	CTGTCAAGGTGTGCTCTCGC	CACCG		AAAC	C	CACCGGCGAGAGCACACCTTGACAG	AAACCTGTCAAGGTGTGCTCTCGCC
CSF1R_5_74	TAGTCCAAATGCCCCTCAGT	74.8145	59.7397	ACTGAGGGGCATTTGGACTA	CACCG		AAAC	C	CACCGTAGTCCAAATGCCCCTCAGT	AAACACTGAGGGGCATTTGGACTAC
CSF1R_5_70	AACACCAATCTCCTACTGAG	70.0661	72.0994	CTCAGTAGGAGATTGGTGTT	CACCG		AAAC	C	CACCGAACACCAATCTCCTACTGAG	AAACCTCAGTAGGAGATTGGTGTTC
ENG_nonLTR_5_56_83	GCAAACGGTGACAAGTTGAT	83.6118	56.8634	ATCAACTTGTCACCGTTTGC	CACCG		AAAC	C	CACCGGCAAACGGTGACAAGTTGAT	AAACATCAACTTGTCACCGTTTGCC
ENG_nonLTR_3_67_81	TCCAACTCTGTAAAGATGCG	81.0388	67.2047	CGCATCTTTACAGAGTTGGA	CACCG		AAAC	C	CACCGTCCAACTCTGTAAAGATGCG	AAACCGCATCTTTACAGAGTTGGAC
ENG_nonLTR_5_77_75	CGTACCAAAACTGTGCATTG	75.7087	77.5793	CAATGCACAGTTTTGGTACG	CACCG		AAAC	C	CACCGCGTACCAAAACTGTGCATTG	AAACCAATGCACAGTTTTGGTACGC
ENG_nonLTR_5_64_80	ACTGCCATGGACGGATGTCA	80.9294	64.5718	TGACATCCGTCCATGGCAGT	CACCG		AAAC	C	CACCGACTGCCATGGACGGATGTCA	AAACTGACATCCGTCCATGGCAGTC
ENG_5_1	TGTCCCAATCAGTTAGTCCA	62.5	82.4	TGGACTAACTGATTGGGACA	CACCG		AAAC	C	CACCGTGTCCCAATCAGTTAGTCCA	AAACTGGACTAACTGATTGGGACAC
ENG_5_2	GAACCAGACCATACATGCCC	57.7	77.9	GGGCATGTATGGTCTGGTTC	CACCG		AAAC	C	CACCGGAACCAGACCATACATGCCC	AAACGGGCATGTATGGTCTGGTTCC
ENG_3_1	CATATTCTAAGTTCTACTAG	61	75.2	CTAGTAGAACTTAGAATATG	CACCG		AAAC	C	CACCGCATATTCTAAGTTCTACTAG	AAACCTAGTAGAACTTAGAATATGC
ENG_3_2	GCGATTCAAGAATGGAGTAA	54.5	74	TTACTCCATTCTTGAATCGC	CACCG		AAAC	C	CACCGGCGATTCAAGAATGGAGTAA	AAACTTACTCCATTCTTGAATCGCC
PSG5_LTR8B_5_76_69	AATGTATGGACTGACTCACC	76.0797	69.6006	GGTGAGTCAGTCCATACATT	CACCG		AAAC	C	CACCGAATGTATGGACTGACTCACC	AAACGGTGAGTCAGTCCATACATTC
PSG5_LTR8B_3_75_56	CATCTCGAGCCAATGTTCCC	75.3643	56.2578	GGGAACATTGGCTCGAGATG	CACCG		AAAC	C	CACCGCATCTCGAGCCAATGTTCCC	AAACGGGAACATTGGCTCGAGATGC
PSG5_LTR8B_3_68_54	GCCTGGCAATTATGAATGGA	68.8272	54.2513	TCCATTCATAATTGCCAGGC	CACCG		AAAC	C	CACCGGCCTGGCAATTATGAATGGA	AAACTCCATTCATAATTGCCAGGCC
TWIST_5_60_67	TAGTGAACTGAACAATCTAG	60.5	67	CTAGATTGTTCAGTTCACTA	CACCG		AAAC	C	CACCGTAGTGAACTGAACAATCTAG	AAACCTAGATTGTTCAGTTCACTAC
TWIST_3_62_66	CAAGAGTAATTACTAGCACA	62.7	66.3	TGTGCTAGTAATTACTCTTG	CACCG		AAAC	C	CACCGCAAGAGTAATTACTAGCACA	AAACTGTGCTAGTAATTACTCTTGC
TWIST_3_61_63	GGAATCAAAACAGTCATACA	61.1	63.1	TGTATGACTGTTTTGATTCC	CACCG		AAAC	C	CACCGGGAATCAAAACAGTCATACA	AAACTGTATGACTGTTTTGATTCCC
