## Supplementary Table S7 for "Regulation of human trophoblast gene expression by endogenous retroviruses"

### Sheet: Sheet1
	Supplementary Table S7 - External datasets used in this study.
	Experiment	Sample	Targets	Accession	Source	Raw/processed
	CUT&Tag	H1 human ESCs	H3K27ac	GEO: GSM3536497	PMID: 31036827	raw
	CUT&Tag	H1 human ESCs	IgG	GEO: GSM3560256	PMID: 31036827	raw
	ChIP-seq	2nd trimester cytotrophoblast	H3K27ac	EGA: EGAD00001006066	PMID: 33891899	processed
	ChIP-seq	2nd trimester cytotrophoblast	H3K27ac	EGA: EGAD00001006066	PMID: 33891899	processed
	ChIP-seq	2nd trimester cytotrophoblast	H3K27ac	EGA: EGAD00001006066	PMID: 33891899	processed
	ChIP-seq	2nd trimester cytotrophoblast	H3K27ac	EGA: EGAD00001006066	PMID: 33891899	processed
	ChIP-seq	3rd trimester cytotrophoblast	H3K27ac	EGA: EGAD00001006066	PMID: 33891899	processed
	ChIP-seq	3rd trimester cytotrophoblast	H3K27ac	EGA: EGAD00001006066	PMID: 33891899	processed
	ChIP-seq	3rd trimester cytotrophoblast	H3K27ac	EGA: EGAD00001006066	PMID: 33891899	processed
	ChIP-seq	3rd trimester cytotrophoblast	H3K27ac	EGA: EGAD00001006066	PMID: 33891899	processed
	ChIP-seq	Severe preeclampsia cytotrophoblast	H3K27ac	EGA: EGAD00001006066	PMID: 33891899	processed
	ChIP-seq	Severe preeclampsia cytotrophoblast	H3K27ac	EGA: EGAD00001006066	PMID: 33891899	processed
	ChIP-seq	Severe preeclampsia cytotrophoblast	H3K27ac	EGA: EGAD00001006066	PMID: 33891899	processed
	ChIP-seq	Severe preeclampsia cytotrophoblast	H3K27ac	EGA: EGAD00001006066	PMID: 33891899	processed
	ChIP-seq	Severe preeclampsia cytotrophoblast	H3K27ac	EGA: EGAD00001006066	PMID: 33891899	processed
	ChIP-seq	Severe preeclampsia cytotrophoblast	H3K27ac	EGA: EGAD00001006066	PMID: 33891899	processed
	DNase-seq	Kidney	-	ENCODE: ENCFF036JUB	ENCODE	processed
	DNase-seq	Kidney	-	ENCODE: ENCFF058VTF	ENCODE	processed
	DNase-seq	Kidney	-	ENCODE: ENCFF153WQN	ENCODE	processed
	DNase-seq	Kidney	-	ENCODE: ENCFF183AEI	ENCODE	processed
	DNase-seq	Kidney	-	ENCODE: ENCFF262FHU	ENCODE	processed
	DNase-seq	Kidney	-	ENCODE: ENCFF270GNM	ENCODE	processed
	DNase-seq	Kidney	-	ENCODE: ENCFF305WVB	ENCODE	processed
	DNase-seq	Kidney	-	ENCODE: ENCFF402THI	ENCODE	processed
	DNase-seq	Kidney	-	ENCODE: ENCFF484XHW	ENCODE	processed
	DNase-seq	Kidney	-	ENCODE: ENCFF578BEO	ENCODE	processed
	DNase-seq	Kidney	-	ENCODE: ENCFF765BJR	ENCODE	processed
	DNase-seq	Kidney	-	ENCODE: ENCFF812GJU	ENCODE	processed
	DNase-seq	Kidney	-	ENCODE: ENCFF845VOI	ENCODE	processed
	DNase-seq	Kidney	-	ENCODE: ENCFF871EKB	ENCODE	processed
	DNase-seq	Kidney	-	ENCODE: ENCFF916NTG	ENCODE	processed
	DNase-seq	Kidney	-	ENCODE: ENCFF932ATD	ENCODE	processed
	DNase-seq	Liver	-	ENCODE: ENCFF081JVT	ENCODE	processed
	DNase-seq	Liver	-	ENCODE: ENCFF173YTQ	ENCODE	processed
	DNase-seq	Liver	-	ENCODE: ENCFF468NND	ENCODE	processed
	DNase-seq	Liver	-	ENCODE: ENCFF512TSJ	ENCODE	processed
	DNase-seq	Lung	-	ENCODE: ENCFF024SOP	ENCODE	processed
	DNase-seq	Lung	-	ENCODE: ENCFF115HTH	ENCODE	processed
	DNase-seq	Lung	-	ENCODE: ENCFF148PHO	ENCODE	processed
	DNase-seq	Lung	-	ENCODE: ENCFF348CJE	ENCODE	processed
	DNase-seq	Lung	-	ENCODE: ENCFF363XQF	ENCODE	processed
	DNase-seq	Lung	-	ENCODE: ENCFF395KUT	ENCODE	processed
	DNase-seq	Lung	-	ENCODE: ENCFF422YFH	ENCODE	processed
	DNase-seq	Lung	-	ENCODE: ENCFF679QGU	ENCODE	processed
	DNase-seq	Lung	-	ENCODE: ENCFF811RTH	ENCODE	processed
	DNase-seq	Lung	-	ENCODE: ENCFF889NTH	ENCODE	processed
	DNase-seq	Lung	-	ENCODE: ENCFF909JGU	ENCODE	processed
	DNase-seq	Lung	-	ENCODE: ENCFF913NRZ	ENCODE	processed
	DNase-seq	Lung	-	ENCODE: ENCFF962JWU	ENCODE	processed
	DNase-seq	Lung	-	ENCODE: ENCFF978OUM	ENCODE	processed
	DNase-seq	Lung	-	ENCODE: ENCFF992VNB	ENCODE	processed
	DNase-seq	Placenta	-	ENCODE: ENCFF003GCY	ENCODE	processed
	DNase-seq	Placenta	-	ENCODE: ENCFF051VXY	ENCODE	processed
	DNase-seq	Placenta	-	ENCODE: ENCFF083YCN	ENCODE	processed
	DNase-seq	Placenta	-	ENCODE: ENCFF134ZDK	ENCODE	processed
	DNase-seq	Placenta	-	ENCODE: ENCFF214NKM	ENCODE	processed
	DNase-seq	Placenta	-	ENCODE: ENCFF226AOZ	ENCODE	processed
	DNase-seq	Placenta	-	ENCODE: ENCFF316XWU	ENCODE	processed
	DNase-seq	Placenta	-	ENCODE: ENCFF336YFC	ENCODE	processed
	DNase-seq	Placenta	-	ENCODE: ENCFF444VNW	ENCODE	processed
	DNase-seq	Placenta	-	ENCODE: ENCFF466BFI	ENCODE	processed
	DNase-seq	Placenta	-	ENCODE: ENCFF499CXR	ENCODE	processed
	DNase-seq	Placenta	-	ENCODE: ENCFF609BOM	ENCODE	processed
	DNase-seq	Placenta	-	ENCODE: ENCFF709TMH	ENCODE	processed
	DNase-seq	Placenta	-	ENCODE: ENCFF849KDW	ENCODE	processed
	DNase-seq	Placenta	-	ENCODE: ENCFF866OCE	ENCODE	processed
	RNA-seq	TSCT (cytotrophoblast-derived TSCs)	-	JGA: JGAS000112	PMID: 29249463	raw/processed
	RNA-seq	TSCT (cytotrophoblast-derived TSCs)	-	JGA: JGAS000112	PMID: 29249463	processed
	RNA-seq	TSblast (blastocyst-derived TSCs)	-	JGA: JGAS000112	PMID: 29249463	processed
	RNA-seq	TSblast (blastocyst-derived TSCs)	-	JGA: JGAS000112	PMID: 29249463	processed
	RNA-seq	EVT-TSCT	-	JGA: JGAS000112	PMID: 29249463	raw/processed
	RNA-seq	EVT-TSCT	-	JGA: JGAS000112	PMID: 29249463	processed
	RNA-seq	EVT-TSblast	-	JGA: JGAS000112	PMID: 29249463	processed
	RNA-seq	EVT-TSblast	-	JGA: JGAS000112	PMID: 29249463	processed
	RNA-seq	ST(3D)-TSCT	-	JGA: JGAS000112	PMID: 29249463	raw/processed
	RNA-seq	ST(3D)-TSCT	-	JGA: JGAS000112	PMID: 29249463	processed
	RNA-seq	ST(3D)-TSblast	-	JGA: JGAS000112	PMID: 29249463	processed
	RNA-seq	ST(3D)-TSblast	-	JGA: JGAS000112	PMID: 29249463	processed
	RNA-seq	Cytotrophoblast	-	JGA: JGAS000107	PMID: 29249463	processed
	RNA-seq	Cytotrophoblast	-	JGA: JGAS000107	PMID: 29249463	processed
	RNA-seq	Cytotrophoblast	-	JGA: JGAS000107	PMID: 29249463	processed
	RNA-seq	EVT	-	JGA: JGAS000107	PMID: 29249463	processed
	RNA-seq	EVT	-	JGA: JGAS000107	PMID: 29249463	processed
	RNA-seq	EVT	-	JGA: JGAS000107	PMID: 29249463	processed
	RNA-seq	Syncytiotrophoblast	-	JGA: JGAS000107	PMID: 29249463	processed
	RNA-seq	Syncytiotrophoblast	-	JGA: JGAS000107	PMID: 29249463	processed
	RNA-seq	Syncytiotrophoblast	-	JGA: JGAS000107	PMID: 29249463	processed
	RNA-seq	Stroma	-	JGA: JGAS000107	PMID: 29249463	processed
	RNA-seq	Stroma	-	JGA: JGAS000107	PMID: 29249463	processed
	RNA-seq	Cytotrophoblast	-	GEO: GSM5104921	PMID: 35256050	raw
	RNA-seq	Cytotrophoblast	-	GEO: GSM5104922	PMID: 35256050	raw
	RNA-seq	Cytotrophoblast	-	GEO: GSM5104923	PMID: 35256050	raw
	RNA-seq	Cytotrophoblast	-	GEO: GSM5104924	PMID: 35256050	raw
	RNA-seq	H9 naïve hESCs	-	GEO: GSM4116156	PMID: 32048992	processed
	RNA-seq	AN naïve hESCs	-	GEO: GSM4116157	PMID: 32048992	processed
	RNA-seq	H9 naïve hTSCs	-	GEO: GSM4116158	PMID: 32048992	processed
	RNA-seq	AN naïve hTSCs	-	GEO: GSM4116159	PMID: 32048992	processed
	RNA-seq	Rhesus macaque TSCs	-	-	PMID: 33154556	raw
	RNA-seq	Rhesus macaque TSCs	-	-	PMID: 33154556	raw
	RNA-seq	TS-EGFP mouse TSCs	-	GEO: GSM1520415	PMID: 25423963	raw
